# Microfluidics-free single-cell genomics reveals complex central-peripheral immune crosstalk in the mouse brain during peripheral inflammation

**DOI:** 10.1101/2023.10.05.561054

**Authors:** Jake Sondag Boles, Oihane Uriarte Huarte, Malú Gámez Tansey

## Abstract

Inflammation is a realized detriment to brain health in a growing number of neurological diseases, but querying neuroinflammation in its cellular complexity remains a challenge. This manuscript aims to provide a reliable and accessible strategy for examining the brain’s immune system. We compare the efficacy of cell isolation methods in producing ample and pure immune samples from mouse brains. Then, with the high-input single-cell genomics platform PIPseq, we generate a rich neuroimmune dataset containing microglia and many peripheral immune populations. To demonstrate this strategy’s utility, we interrogate the well-established model of LPS-induced neuroinflammation with single-cell resolution. We demonstrate the activation of crosstalk between microglia and peripheral phagocytes and highlight the unique contributions of microglia and peripheral immune cells to neuroinflammation. Our approach enables the high-depth evaluation of inflammation in longstanding rodent models of neurological disease to reveal novel insight into the contributions of the immune system to brain health.
