## Supplementary material for "Microfluidics-free single-cell genomics reveals complex central-peripheral immune crosstalk in the mouse brain during peripheral inflammation": Table S1

### Sheet: Sheet1
Target	Clone	Host/Isotype	Fluorophore	Dilution	Supplier Information
CD16/32	93	Rat IgG2a, lambda chain		1:100	eBioscience, #14-0161-82
Ly6G	1A8	Rat IgG2a, kappa chain	PacBlue	1:100	Biolegend, #127612
CD11b	M1/70	Rat IgG2b, kappa chain	PE-Cy7	1:200	Biolegend, #101216
CD8b	eBioH35-17.2	Rat IgG2b, kappa chain	PE	1:100	eBioscience, #12-0083-81
I-A/I-E	M5/114.15.2	Rat IgG2b, kappa chain	APC-Cy7	1:100	Biolegend, #107628
CD45	30-F11	Rat IgG2b, kappa chain	PerCP-Cy5.5	1:100	eBioscience, #45-0451-82
CD3e	145-2C11	Armenian hamster IgG	PE-eFluor 610	1:100	eBioscience, #61-0031-82
CD11c	N418	Armenian hamster IgG	AlexaFluor 700	1:100	Biolegend, #117320
CD44	IM7	Rat IgG2b, kappa chain	APC	1:100	Biolegend, #103012
Ly6C	HK1.4	Rat IgG2c, kappa chain	AlexaFluor 488	1:200	eBioscience, #53-5932-82
CD19	6D5	Rat IgG2a, kappa chain	Brilliant Violet 650	1:100	Biolegend, #115541
CD4	GK1.5	Rat IgG2b, kappa chain	Brilliant Violet 711	1:200	Biolegend, #100447
