## Supplementary material for "Microfluidics-free single-cell genomics reveals complex central-peripheral immune crosstalk in the mouse brain during peripheral inflammation": Table S2

### Sheet: Sheet1
Target	Clone	Host/Isotype	Fluorophore	Dilution	Supplier Information
CD45	I3/2.3	Rat IgG2b, lambda chain	APC	1:50	Biolegend, #144707
CD45	30-F11	Rat IgG2b, kappa chain	APC	1:100	Biolegend, #103111
CD45	QA17A26	Mouse IgG1, kappa chain	APC	1:100	Biolegend, #157605
CD11b	M1/70	Rat IgG2b, kappa chain	PE	1:100	eBioscience, #12-0112-82
CD16/32	93	Rat IgG2a, lambda chain		1:100	eBioscience, #14-0161-82
